# Plasma-derived exosomal analysis and deconvolution enables prediction and tracking of melanoma checkpoint blockade response

**DOI:** 10.1101/809699

**Authors:** Alvin Shi, Gyulnara G. Kasumova, William A. Michaud, Jessica Cintolo-Gonzales, Marta Díaz Martínez, Jacqueline Ohmura, Arnav Mehta, Isabel Chien, Dennie T. Frederick, Sonia Cohen, Deborah Plana, Douglas Johnson, Keith T. Flaherty, Ryan J. Sullivan, Manolis Kellis, Genevieve M. Boland

## Abstract

**Purpose:** Immune checkpoint inhibitors (ICI) have demonstrated promising therapeutic benefit although a majority will not respond. Here we identify and validate predictive biomarkers from plasma-derived exosomes that allow non-invasive monitoring of tumor intrinsic and host immune status and prediction of ICI success.

**Experimental Design:** Transcriptomic profiling of peripheral blood bulk exosomes and tumors from a discovery cohort of 50 patients with metastatic melanoma treated with ICI was undertaken; a further validation cohort of 30 patients was utilized to validate findings from the discovery cohort. We designed a Bayesian probabilistic model to partition bulk exosomes into tumor-specific and non-tumor-specific proportions.

**Results:** Exosomal RNA signatures exhibit significant correlations with tumor transcriptomes. Exosomal profiles reflect several key biological drivers of ICI resistance or melanoma progression, exhibit significantly differentially expressed genes and pathways, and correlate with and are predictive of clinical response to therapy. Our deconvolution model estimates contributions from tumor and non-tumor sources, enabling more precise interpretation of differentially-expressed genes and pathways. Exosomal RNA-seq mutational information can be used to segregate responders and non-responders.

**Conclusions:** Peripheral blood-derived exosomes can serve as a non-invasive biomarker to jointly probe tumor-intrinsic and immune changes to ICI, and can potentially function as predictive markers of ICI responsiveness and a monitoring tool for tumor persistence and immune activation.

**Statement of Significance:** We use transcriptomic analysis of bulk, non-selected, peripheral blood derived exosomes to reveal both tumor-intrinsic and immune-derived signatures predictive of early response to immune checkpoint inhibitor therapy. We develop a novel computational model to classify exosomal transcripts into tumor and non-tumor components and establish relevance in immune checkpoint blockade therapy. We show that tumor driver load from RNA-seq mutational calls are significantly different between responders and non-responders.
