## Supplemental Tables 1-5 for "Plasma-derived exosomal analysis and deconvolution enables prediction and tracking of melanoma checkpoint blockade response": Supplementary Table 3 (on-treatment validated DEGs).csv

	p.val	Gene.Name	diff	AveExpr	rna.pval	rna.logFC	rna.AveExpr
ERCC6L	0.00053	ERCC6L	-0.97912044	3.2744315	0.007323183	-0.776048984	3.160368861
SRD5A3-AS1	0.00091	SRD5A3-AS1	-1.204077274	2.925596474	0.077174802	-0.603621779	2.921671651
MAGEA1	0.00248	MAGEA1	-1.214137804	3.404653033	0.025990244	-0.651086737	3.368765923
FOLR3	0.00282	FOLR3	-1.355102111	3.992368337	0.005486305	-1.135201922	3.97823759
C6orf99	0.0043	C6orf99	-0.958957669	2.883888952	0.026418602	-0.684499652	2.809124048
APOA2	0.00461	APOA2	-1.101340223	4.414405936	0.035223391	-0.896811381	4.375657788
MGC15885	0.00607	MGC15885	-0.817595432	2.731546519	0.000113541	-1.131471634	2.583672623
LGALS17A	0.0063	LGALS17A	-0.896197235	2.885690813	0.088577953	-0.666614487	2.728001086
TIMM9	0.0076	TIMM9	1.04233023	3.345007963	0.022321054	0.810816663	3.381798039
MIR4519	0.00794	MIR4519	1.288630105	3.446380157	0.089916231	0.900407902	3.311835991
OR2T12	0.00813	OR2T12	-1.098195308	3.063187758	0.084783073	-0.675098229	2.939315823
ARHGEF39	0.01021	ARHGEF39	-0.67644035	3.183210728	0.005025651	-0.62389519	3.088339664
PSORS1C1	0.0115	PSORS1C1	-0.661840583	3.639734357	0.011081549	-0.809486515	3.494583964
HTR3E	0.01165	HTR3E	-0.637621884	2.666390336	0.034374412	-0.653344024	2.508612992
SMIM20	0.01219	SMIM20	1.086333834	3.949183243	0.027159689	0.883666044	4.05173849
MIR4486	0.01243	MIR4486	-1.292720045	3.506007548	0.099297413	-1.118689303	3.381690445
GAS6-AS2	0.01443	GAS6-AS2	-0.792468345	2.641278373	0.046640251	-0.612273213	2.613704016
MAGEA3	0.0173	MAGEA3	-0.815546235	4.89439984	0.027048828	-0.759996118	4.886900206
WWP1	0.01814	WWP1	0.679454265	4.44042507	0.005055501	0.811679095	4.443682162
AAED1	0.01876	AAED1	1.074953047	3.085207294	0.086927593	0.717034374	3.154827555
COPS8	0.01957	COPS8	0.71263662	4.116247146	0.016821061	0.789221517	4.173109716
CYP4F30P	0.02203	CYP4F30P	-0.763387153	3.447655187	0.008327195	-0.738519861	3.314467872
MYDGF	0.02213	MYDGF	0.750679838	4.106214203	0.099184645	0.633007446	4.235594566
DRD4	0.02222	DRD4	0.69502089	4.295156779	0.067008196	0.688650215	4.239102907
WNT8B	0.02836	WNT8B	-0.621512569	2.854407891	0.030512374	-0.586406358	2.74298356
SLPI	0.03155	SLPI	-1.111911755	3.691257575	0.020747826	-1.018715804	3.701145705
DRAM2	0.0319	DRAM2	0.764482341	4.266480955	0.010945864	0.855119027	4.293179228
MIR4674	0.03313	MIR4674	0.721530849	4.548772761	0.095129822	0.824584807	4.387364914
MED11	0.0357	MED11	0.997639267	3.665732257	0.004680543	1.16448122	3.710677367
WFDC12	0.03718	WFDC12	-1.018899689	3.141319386	0.058905272	-0.731685286	3.100859814
DEFA10P	0.03725	DEFA10P	-1.053065841	3.775084768	0.054887154	-1.058959115	3.698154539
CETN3	0.04003	CETN3	0.987791558	3.257586768	0.028918225	0.790379385	3.350001464
OR10H2	0.04739	OR10H2	-0.791729113	3.793952484	0.06140836	-0.698235807	3.606312054
OR1D4	0.05033	OR1D4	-1.075545423	3.511809285	0.021004325	-1.084601946	3.54273837
MIR4285	0.05299	MIR4285	0.785081347	5.031247152	0.027495669	1.094689532	4.858467094
MAK16	0.05332	MAK16	0.666566329	3.480936888	0.010018001	0.798559403	3.447655618
TBX20	0.05448	TBX20	-0.782061865	2.589844973	0.016844509	-0.849341442	2.471980299
KLKP1	0.05754	KLKP1	-0.79039402	3.284555678	0.041567158	-0.671029493	3.271032847
PGAM4	0.05851	PGAM4	0.753073936	3.389213126	0.008382718	0.908399047	3.449573794
KLF10	0.05924	KLF10	0.768965045	4.537484651	0.037686261	0.608915943	4.638195514
ANP32AP1	0.06352	ANP32AP1	-0.73953992	4.440437722	0.036987057	-0.809026196	4.43077285
CUTC	0.06503	CUTC	0.737683857	3.467860913	0.065389795	0.625526397	3.460819472
SAA3P	0.06938	SAA3P	-0.751497946	2.877140267	0.063491926	-0.771037198	2.748569796
HIST2H2BC	0.06946	HIST2H2BC	-0.845039791	4.409756185	0.038996237	-0.813508716	4.507941312
IER3IP1	0.07128	IER3IP1	0.672091225	4.93697364	0.058332472	0.920924995	5.007091058
EAF2	0.0763	EAF2	0.599854857	4.190991371	0.043375458	0.694814878	4.153752603
CHCHD1	0.08461	CHCHD1	0.727228256	4.097541378	0.078869988	0.648790951	4.199300415
