## Supplemental Tables 1-5 for "Plasma-derived exosomal analysis and deconvolution enables prediction and tracking of melanoma checkpoint blockade response": Supplementary Table 4 (pre-treatment validated DEGs).csv

	p.val	Gene.Name	diff	AveExpr	rna.pval	rna.logFC	rna.AveExpr
LCE3E	0.00069	LCE3E	-1.263763823	3.613890266	0.094927694	-0.655344621	3.606336133
TSSC2	0.00206	TSSC2	-0.990332422	3.937406214	0.018891998	-0.754144913	3.935220761
CDRT15L2	0.00211	CDRT15L2	-1.111100042	3.441496314	0.07637736	-0.68176722	3.417371492
GGTLC1	0.00263	GGTLC1	-0.904152095	4.146201669	0.029106841	-0.657964575	4.111758108
TRBV7-2	0.0028	TRBV7-2	-1.23173914	3.140167221	0.041419482	-0.936954198	3.01828419
ETHE1	0.00382	ETHE1	-0.933960072	5.213214468	0.021692379	-0.768524328	5.385935987
ELAC1	0.00491	ELAC1	0.690883753	3.010120526	0.070538087	0.586207175	2.949843633
CHST12	0.005	CHST12	0.645002897	4.461089962	0.043779612	0.653675909	4.474524676
WWC2-AS1	0.00741	WWC2-AS1	-1.138294034	2.607802962	0.052917838	-0.876483224	2.667937754
PLD4	0.01043	PLD4	-0.614243789	4.555345275	0.00510172	-0.694268484	4.532878268
AHSG	0.0128	AHSG	-0.602802613	2.833069022	0.054893368	-0.590518564	2.693099962
OR9Q2	0.01354	OR9Q2	-0.906557589	2.749208304	0.021992585	-0.797647489	2.737799494
KRTAP6-3	0.01858	KRTAP6-3	-0.818927252	4.750507188	0.067233813	-0.947599562	4.6596027
TONSL-AS1	0.01934	TONSL-AS1	-0.765930983	4.810984898	0.016864723	-0.976640373	4.930496451
TMEM270	0.02593	TMEM270	-0.948837035	3.534517448	0.011954007	-0.972082671	3.535088262
ACYP2	0.02679	ACYP2	0.607851122	2.978680994	0.032161533	0.863607803	2.942972525
SNORA74B	0.02734	SNORA74B	-1.055393249	2.702880934	0.022461412	-1.399983507	2.865188356
MAP2K4	0.0279	MAP2K4	1.007528211	4.476118518	0.002387782	1.018221479	4.523607249
CTAGE6	0.03339	CTAGE6	-0.666021791	3.094165981	0.03306994	-0.675142414	2.969424643
CD1A	0.03567	CD1A	-0.675571795	3.299949265	0.017826409	-0.651249467	3.19515433
APOA2	0.0387	APOA2	-0.697768711	4.414405936	0.046135817	-0.847640123	4.375657788
TFF2	0.03986	TFF2	-0.74072128	3.778807367	0.004545955	-1.185409695	3.781133565
IGFL1	0.04378	IGFL1	-0.752607719	3.654557254	0.002331101	-1.127976796	3.59737816
AGTRAP	0.04734	AGTRAP	-0.641332786	4.588084459	0.015337689	-0.693795378	4.750222616
MIR551A	0.04994	MIR551A	-0.911020048	2.599382871	0.021800099	-1.324093366	2.782238435
BACE1-AS	0.05206	BACE1-AS	-0.763091695	3.139883758	0.052288246	-0.758850306	3.105609807
TNNC1	0.05449	TNNC1	-0.679885401	4.283188025	0.001010462	-1.322129867	4.258112139
MIR4672	0.05476	MIR4672	-0.891176913	2.667351133	0.062448348	-1.162950532	2.786275045
SPANXD	0.05714	SPANXD	-0.732309133	4.157379493	0.084273265	-0.908559991	4.161258301
SMIM24	0.05733	SMIM24	-0.781015713	3.916033984	0.08525004	-0.671644689	3.892406717
C7orf61	0.05954	C7orf61	-0.617235	3.203825033	0.005897402	-1.047986435	3.197703166
ZNF117	0.06235	ZNF117	0.599301777	3.782646315	0.03875409	0.6289489	3.71828083
HIST1H2AI	0.06303	HIST1H2AI	0.696536716	3.985264892	0.000109383	1.739236441	3.909124005
MBD3L5	0.06408	MBD3L5	-0.682182578	2.973656706	0.084172034	-0.751888023	2.842723994
SMIM4	0.06684	SMIM4	0.65180185	3.388862761	0.053205097	0.839758688	3.459116762
FAM27E5	0.08051	FAM27E5	-0.655995869	3.172525905	0.031223737	-0.955178795	3.165996222
MT1H	0.082	MT1H	-0.834809236	2.981637114	0.085501746	-0.833890017	3.128241283
OR10P1	0.08868	OR10P1	-0.665990226	4.028323282	0.004496683	-0.948903184	4.063279737
